# Constructing a Draft Map of the Cannabis Proteome

**DOI:** 10.1101/577635

**Authors:** Conor Jenkins, Ben Orsburn

**Affiliations:** Think20 Labs, Columbia, MD; Hood College Department of Biology, Frederick, MD; Proteomics und Genomics, Baltimore, MD

## Abstract

Recently we have seen a relaxing on the historic restrictions on the use and subsequent research on the cannabis plants, generally classified as *Cannabis sativa* and *Cannabis indica*. What research has been performed to date has centered on chemical analysis of plant flower products, namely cannabinoids and various terpenes that directly contribute to phenotypic characteristics of the female flowers. In addition, we have seen many groups recently completing genetic profiles of various plants of commercial value. To date, no comprehensive attempt has been made to profile the proteomes of these plants. In this study we present our initial findings consisting of the identification of 17,269 unique proteins identified from Cannabis plant materials, as well as 6,110 post-translational modifications identified on these proteins. The results presented demonstrate the first steps toward constructing a complete draft map of the Cannabis proteome.
