## Supplemental 1 for "Constructing a Draft Map of the Cannabis Proteome"

### Sheet: Sheet1
Sample number	Sample source	Reported Heredity
1	Medical product mature flowering product	Sativa dominant hybrid
2	Medical product mature flowering product	Sativa dominant hybrid
3	Medical product mature flowering product	Sativa leaning hybrid
4	Medical product mature flowering product	Sativa dominant hybrid
5	Medical product mature flowering product	Unknown
6	Medical product mature flowering product	Indica dominant hybrid
7	Male leaves	Sativa dominant hybrid
8	Male stems	Sativa dominant hybrid
9	Medical product mature flowering product	Indica strain or dominant hybrid
10	Medical product mature flowering product	Sativa strain or dominant hybrid
11	Medical product mature flowering product	Unknown
12	Medical product mature flowering product	Unknown
13-52	Medical product mature flowering product	Described in Vincent et al., 2019
