## Supplemental 5 for "Constructing a Draft Map of the Cannabis Proteome"

### Sheet: Sheet1
Genomes Used in this study
Abbreviation used in Text	Reference	URL location
CanSat3	Laverty KU et al.,2018	https://www.ncbi.nlm.nih.gov/assembly/GCA_000230575.4
Finola	van Bakel H et al., 2011	https://www.ncbi.nlm.nih.gov/assembly/GCA_003417725.2
Lion/Jamaican Lion	McKernan et al., 2018	https://www.medicinalgenomics.com/crypto-funded-public-genomics/
CanSat3 Chromosomal Assemblies	Oh H. et al., 2016	https://www.ncbi.nlm.nih.gov/genome/?term=txid3483[orgn]
